# Multi-omic analysis reveals maturation programs in human pluripotent stem cell-derived cardiomyocytes during long-term culture

**DOI:** 10.64898/2026.06.26.734802

**Authors:** Austin K. Feeney, Aaron D. Simmons, Elizabeth F. Bayne, Yanlong Zhu, Chanhyung Park, Claire J. Peplinski, Fathima Shabnam, Xiaotian Zhang, Jianhua Zhang, Melissa R. Pergande, Timothy J. Kamp, Ying Ge, Sean P. Palecek

## Abstract

Human pluripotent stem cell-derived cardiomyocytes (hPSC-CMs) hold tremendous promise for disease modeling, drug discovery, and cardiac regenerative therapies. However, the immature phenotype of hPSC-CMs remains a major barrier limiting their translational utility. Here, we performed integrated multi-omic profiling to identify molecular pathways and regulatory programs associated with hPSC-CM maturation during long-term culture. hPSC-CMs were cultured for 113 days and analyzed using metabolomics, proteomics, and transcriptomics across progressive stages of maturation. Long-term culture induced widespread multi-omic remodeling, including significant changes in 142/934 metabolites, 550/3,556 proteins, and 2,892/23,309 transcripts from Day 30 to Day 113. Metabolomic analyses revealed early increases in phospholipid biosynthesis and mitochondrial beta oxidation of fatty acids from Day 30 to Day 60, suggesting metabolic priming precedes later maturation events. In contrast, proteomic remodeling was more prominent during later stages of maturation and was characterized by enhanced calcium handling and cell cycle exit. Transcriptomic analyses demonstrated progressive increases in ion channel expression, t-tubule organization, fatty acid metabolism, creatine shuttle pathways, and cell cycle arrest programs. Transcriptomic and integrative multi-omic pathway analyses identified coordinated suppression of TGFβ, MAPK, Wnt, and Hedgehog signaling together with activation of integrin-related, respiratory electron transport, muscle contraction, and Slit-Robo signaling pathways during maturation. Moreover, multi-omic transcription factor activity analysis prioritized a GATA4-centered network of putative cardiomyocyte maturation regulators including SOX7, SOX18, TBX2, and ZFPM2 (FOG2). Together, these findings elucidate the degree and pace of hPSC-CM maturation during long-term culture and establish an integrated multi-omic framework for identifying strategies to accelerate hPSC-CM maturation.
