## Supplemental Table 1 for "Multi-omic analysis reveals maturation programs in human pluripotent stem cell-derived cardiomyocytes during long-term culture"

Gene Symbol	Function	Maturation Axis	Gene Name	Direction
TNNC1	Calcium Handling	Electrophysiology	Troponin C1	1
CACNA1C	Calcium Handling	Electrophysiology	Calcium Voltage-Gated Channel Subunit Alpha1 C	1
CACNB2	Calcium Handling	Electrophysiology	Calcium Voltage-Gated Channel Auxiliary Subunit Beta 2	1
CACNA2D1	Calcium Handling	Electrophysiology	Calcium Voltage-Gated Channel Auxiliary Subunit Alpha2delta 1	1
ATP2A2	Calcium Handling	Electrophysiology	Sarcoplasmic/Endoplasmic Reticulum Calcium ATPase 2	1
PLN	Calcium Handling	Electrophysiology	Phospholamban	1
RYR2	Calcium Handling	Electrophysiology	Ryanodine Receptor 2	1
CASQ2	Calcium Handling	Electrophysiology	Calsequestrin 2	1
TRDN	Calcium Handling	Electrophysiology	Triadin	1
SLC8A1	Calcium Handling	Electrophysiology	Sodium/Calcium Exchanger 1	1
ANK2	Calcium Handling	Electrophysiology	Ankyrin 2	1
MKI67	Cell Cycle Exit	Cell Cycle Exit	Marker of Proliferation Ki-67	-1
TOP2A	Cell Cycle Exit	Cell Cycle Exit	DNA Topoisomerase II Alpha	-1
MCM2	Cell Cycle Exit	Cell Cycle Exit	Minichromosome Maintenance Complex Component 2	-1
MCM4	Cell Cycle Exit	Cell Cycle Exit	Minichromosome Maintenance Complex Component 4	-1
MCM6	Cell Cycle Exit	Cell Cycle Exit	Minichromosome Maintenance Complex Component 6	-1
CCNA2	Cell Cycle Exit	Cell Cycle Exit	Cyclin A2	-1
CCNB1	Cell Cycle Exit	Cell Cycle Exit	Cyclin B1	-1
CCNB2	Cell Cycle Exit	Cell Cycle Exit	Cyclin B2	-1
CDK1	Cell Cycle Exit	Cell Cycle Exit	Cyclin Dependent Kinase 1	-1
CDC20	Cell Cycle Exit	Cell Cycle Exit	Cell Division Cycle 20	-1
UBE2C	Cell Cycle Exit	Cell Cycle Exit	Ubiquitin Conjugating Enzyme E2 C	-1
BIRC5	Cell Cycle Exit	Cell Cycle Exit	Baculoviral IAP Repeat Containing 5	-1
AURKA	Cell Cycle Exit	Cell Cycle Exit	Aurora Kinase A	-1
AURKB	Cell Cycle Exit	Cell Cycle Exit	Aurora Kinase B	-1
PLK1	Cell Cycle Exit	Cell Cycle Exit	Polo Like Kinase 1	-1
CENPF	Cell Cycle Exit	Cell Cycle Exit	Centromere Protein F	-1
E2F1	Cell Cycle Exit	Cell Cycle Exit	E2F Transcription Factor 1	-1
E2F2	Cell Cycle Exit	Cell Cycle Exit	E2F Transcription Factor 2	-1
MYBL2	Cell Cycle Exit	Cell Cycle Exit	MYB Proto-Oncogene Like 2	-1
CDKN1A	Cell Cycle Exit	Cell Cycle Exit	Cyclin Dependent Kinase Inhibitor 1A	1
CDKN1B	Cell Cycle Exit	Cell Cycle Exit	Cyclin Dependent Kinase Inhibitor 1B	1
RB1	Cell Cycle Exit	Cell Cycle Exit	RB Transcriptional Corepressor 1	1
CDKN2A	Cell Cycle Exit	Cell Cycle Exit	Cyclin Dependent Kinase Inhibitor 2A	1
VCL	Intercalated Disc	Structural	Vinculin	1
DSC2	Intercalated Disc	Structural	Desmocollin 2	1
DSG2	Intercalated Disc	Structural	Desmoglein 2	1
DSP	Intercalated Disc	Structural	Desmoplakin	1
JUP	Intercalated Disc	Structural	Junction Plakoglobin	1
PKP2	Intercalated Disc	Structural	Plakophilin 2	1
GJA1	Intercalated Disc	Structural	Gap Junction Protein Alpha 1	1
CKM	Creatine Shuttle	Metabolism	Creatine Kinase M-Type	1
CKMT2	Creatine Shuttle	Metabolism	Creatine Kinase, Mitochondrial 2	1
SLC6A8	Creatine Shuttle	Metabolism	Solute Carrier Family 6 Member 8	1
IDH3A	Oxidative Metabolism	Metabolism	Isocitrate Dehydrogenase 3 Alpha	1
IDH3B	Oxidative Metabolism	Metabolism	Isocitrate Dehydrogenase 3 Beta	1
SDHA	Oxidative Metabolism	Metabolism	Succinate Dehydrogenase Complex Flavoprotein Subunit A	1
UQCRC1	Oxidative Metabolism	Metabolism	Ubiquinol-Cytochrome C Reductase Core Protein 1	1
COX5A	Oxidative Metabolism	Metabolism	Cytochrome C Oxidase Subunit 5A	1
NDUFB8	Oxidative Metabolism	Metabolism	NADH:Ubiquinone Oxidoreductase Subunit B8	1
ATP5F1A	Oxidative Metabolism	Metabolism	ATP Synthase F1 Subunit Alpha	1
COX5B	Oxidative Metabolism	Metabolism	Cytochrome c Oxidase Subunit 5B	1
NDUFA1	Oxidative Metabolism	Metabolism	NADH:Ubiquinone Oxidoreductase Subunit A1	1
NDUFAB1	Oxidative Metabolism	Metabolism	NADH:Ubiquinone Oxidoreductase Subunit AB1	1
COX7B	Oxidative Metabolism	Metabolism	Cytochrome c Oxidase Subunit 7B	1
SDHB	Oxidative Metabolism	Metabolism	Succinate Dehydrogenase Complex Iron Sulfur Subunit B	1
SDHD	Oxidative Metabolism	Metabolism	Succinate Dehydrogenase Complex Subunit D	1
COX6A2	Oxidative Metabolism	Metabolism	Cytochrome c Oxidase Subunit 6A2	1
TFAM	Oxidative Metabolism	Metabolism	Transcription Factor A, Mitochondrial	1
SCN5A	Ion Channels	Electrophysiology	Sodium Voltage-Gated Channel Alpha Subunit 5	1
SCN1B	Ion Channels	Electrophysiology	Sodium Voltage-Gated Channel Beta Subunit 1	1
SCN2B	Ion Channels	Electrophysiology	Sodium Voltage-Gated Channel Beta Subunit 2	1
KCNJ2	Ion Channels	Electrophysiology	Potassium Inwardly Rectifying Channel Subfamily J Member 2	1
KCNJ12	Ion Channels	Electrophysiology	Potassium Inwardly Rectifying Channel Subfamily J Member 12	1
KCND3	Ion Channels	Electrophysiology	Potassium Voltage-Gated Channel Subfamily D Member 3	1
KCNIP2	Ion Channels	Electrophysiology	Potassium Channel Interacting Protein 2	1
KCNH2	Ion Channels	Electrophysiology	Potassium Voltage-Gated Channel Subfamily H Member 2	1
KCNE1	Ion Channels	Electrophysiology	Potassium Voltage-Gated Channel Subfamily E Member 1	1
KCNQ1	Ion Channels	Electrophysiology	Potassium Voltage-Gated Channel Subfamily Q Member 1	1
KCNJ4	Ion Channels	Electrophysiology	Potassium Inwardly Rectifying Channel Subfamily J Member 4	1
JPH2	T-tubule	Structural	Junctophilin 2	1
CAV3	T-tubule	Structural	Caveolin 3	1
ANK1	T-tubule	Structural	Ankyrin 1	1
BIN1	T-tubule	Structural	Bridging Integrator 1	1
MYH7	Sarcomere	Structural	Myosin Heavy Chain 7	1
MYH6	Sarcomere	Structural	Myosin Heavy Chain 6	1
MYL2	Sarcomere	Structural	Myosin Light Chain 2	1
MYL7	Sarcomere	Structural	Myosin Light Chain 7	1
TNNT2	Sarcomere	Structural	Troponin T2, Cardiac Type	1
TNNI3	Sarcomere	Structural	Troponin I3, Cardiac Type	1
TNNI1	Sarcomere	Structural	Troponin I1, Skeletal, Slow	1
ACTC1	Sarcomere	Structural	Actin Alpha Cardiac Muscle 1	1
ACTN2	Sarcomere	Structural	Actinin Alpha 2	1
TPM1	Sarcomere	Structural	Tropomyosin 1	1
MYBPC3	Sarcomere	Structural	Myosin Binding Protein C3	1
TTN	Sarcomere	Structural	Titin	1
DES	Sarcomere	Structural	Desmin	1
FLNC	Sarcomere	Structural	Filamin C	1
LDB3	Sarcomere	Structural	LIM Domain Binding 3	1
CSRP3	Sarcomere	Structural	Cysteine And Glycine Rich Protein 3	1
TCAP	Sarcomere	Structural	Titin-Cap	1
NEBL	Sarcomere	Structural	Nebulette	1
OBSCN	Sarcomere	Structural	Obscurin	1
TMOD1	Sarcomere	Structural	Tropomodulin 1	1
ACTA1	Sarcomere	Structural	Actin Alpha 1, Skeletal Muscle	-1
MYH3	Sarcomere	Structural	Myosin Heavy Chain 3	1
CPT1B	Fatty Acid Metabolism	Metabolism	Carnitine Palmitoyltransferase 1B	1
CPT2	Fatty Acid Metabolism	Metabolism	Carnitine Palmitoyltransferase 2	1
ACADL	Fatty Acid Metabolism	Metabolism	Acyl-CoA Dehydrogenase Long Chain	1
ACADM	Fatty Acid Metabolism	Metabolism	Acyl-CoA Dehydrogenase Medium Chain	1
ACADVL	Fatty Acid Metabolism	Metabolism	Acyl-CoA Dehydrogenase Very Long Chain	1
HADHA	Fatty Acid Metabolism	Metabolism	Hydroxyacyl-CoA Dehydrogenase Trifunctional Multienzyme Complex Subunit Alpha	1
HADHB	Fatty Acid Metabolism	Metabolism	Hydroxyacyl-CoA Dehydrogenase Trifunctional Multienzyme Complex Subunit Beta	1
ECHS1	Fatty Acid Metabolism	Metabolism	Enoyl-CoA Hydratase Short Chain 1	1
ACAA2	Fatty Acid Metabolism	Metabolism	Acetyl-CoA Acyltransferase 2	1
SLC25A20	Fatty Acid Metabolism	Metabolism	Mitochondrial Carnitine/Acylcarnitine Carrier	1
CD36	Fatty Acid Metabolism	Metabolism	CD36 Molecule	1
FABP3	Fatty Acid Metabolism	Metabolism	Fatty Acid Binding Protein 3	1
SLC27A1	Fatty Acid Metabolism	Metabolism	Solute Carrier Family 27 Member 1	1
PDK4	Fatty Acid Metabolism	Metabolism	Pyruvate Dehydrogenase Kinase 4	1
LPL	Fatty Acid Metabolism	Metabolism	Lipoprotein Lipase	1
ACOX1	Fatty Acid Metabolism	Metabolism	Acyl-CoA Oxidase 1	1
ACSL1	Fatty Acid Metabolism	Metabolism	Acyl-CoA Synthetase Long Chain Family Member 1	1
